# Minimal, synthetic arginine deiminase pathway provides full ATP demand for cellular growth

**DOI:** 10.64898/2026.11.14.766618

**Authors:** Karin Schann, Joep Houkes, Gea K. Schuurman-Wolters, Sara Benito-Vaquerizo, Tessa de Noojier, Yining Li, Emma van Aalzum, John van der Oost, Bert Poolman, Nico J. Claassens

## Abstract

Bottom-up construction of synthetic cells requires a simple, yet robust ATP-generating system. The arginine deiminase (ADI) pathway offers a minimal, enzyme-based alternative to more complex ATP-producing systems such as glycolytic routes, respiratory chains or photosystems. Here, we implement the ADI pathway in *Escherichia coli* and test its capacity to fully replace native ATP generation. First, we designed and tested synthetic ADI operons through combinatorial library screening and selected high-performing variants. Using the best performing-ADI variant, we progressively reduced the cells’ dependence on native ATP generation while increasing selection for ADI-dependent growth through targeted knockout strains and growth conditions, followed by adaptive laboratory evolution. This resulted in a strain in which the ADI pathway sustained growth in minimal medium at a doubling time of 21 hours, serving as the sole source of ATP. Whole-genome sequencing of evolved strains revealed that this transition required loss-of-function mutations in the native respiratory chain. These findings demonstrate that the ATP supply of a cell can be fully supported by the ADI pathway, which has not been demonstrated in nature. Moreover, the ability of the pathway to sustain growth with a relatively high growth rate highlights its potential to fully power synthetic cells and support other biotechnological applications.
