## Supplementary Data 1 for "Minimal, synthetic arginine deiminase pathway provides full ATP demand for cellular growth"

### Sheet: Sheet1
breseq mutation summary vs. reference NC_000913
Position	Type	Gene / region	Change	Gene product	parent	evo1	evo2	evo3	evo4
158426	SNP	pcnB	L234P (A→G)	poly(A) polymerase I		✓	✓	✓	✓
257908	DEL	insB9–insA9–[crl]	Δ776 bp	IS1 copy (insB9, insA9) and part of crl	✓	✓	✓	✓	✓
293801	SNP	yagL	G40R (C→T)	resolvase-like catalytic domain-containing protein YagL		✓
756116	SNP	sdhA	Y70* (C→A), nonsense→truncation	succinate:quinone oxidoreductase, FAD binding protein		✓
1198498	DEL	ymfE / lit (intergenic)	Δ8 bp, AATGATGA repeat 6→5 copies	uncharacterized protein YmfE / cell death peptidase Lit		✓	✓	✓	✓
1867590	INS	yeaG	+GAA, in-frame	protein kinase YeaG	✓	✓	✓	✓	✓
1907501	MOB	yobF	IS1 insertion (+9 bp target dup.)	DUF2527 domain-containing protein YobF	✓	✓	✓	✓	✓
1978503	DEL	insB5–insA5	Δ776 bp	IS1 copy (insB5, insA5)	✓	✓		✓
2145313	SNP	dgcE	S683Y (C→A)	diguanylate cyclase DgcE	✓	✓	✓	✓	✓
2173363	DEL	gatD / gatB (intergenic)	Δ2 bp (CC)	galactitol-1-phosphate 5-dehydrogenase / galactitol-specific PTS enzyme IIB component	✓	✓	✓	✓	✓
2223238	SNP	dld	E352* (G→T), nonsense→truncation	quinone-dependent D-lactate dehydrogenase	✓	✓	✓	✓	✓
2399870	DEL	nuoG	Δ1 bp (T), frameshift→truncation	NADH:quinone oxidoreductase subunit G		✓	✓	✓	✓
3560455	INS	rtcR / glpG (intergenic)	+G, glpG promoter region	DNA-binding transcriptional activator RtcR / rhomboid protease GlpG	✓	✓	✓	✓	✓
4104243	SNP	cpxA	D245Y (C→A)	sensor histidine kinase CpxA		✓
4296381	INS	gltP / yjcO (intergenic)	+GC, yjcO promoter region	glutamate/aspartate:H+ symporter GltP / Sel1 repeat-containing protein YjcO	✓	✓	✓	✓	✓
4400448	SNP	hfq	V54A (T→C)	RNA-binding protein Hfq	✓	✓	✓	✓	✓
